# Aberrant light sensing and motility in the green alga *Chlamydomonas priscuii* from the ice-covered Antarctic Lake Bonney

**DOI:** 10.1101/2023.02.02.526531

**Authors:** Mackenzie Poirier, Pomona Osmers, Kieran Wilkins, Rachael M. Morgan-Kiss, Marina Cvetkovska

**Author notes:** **Corresponding author:** Marina Cvetkovska, Department of Biology, University of Ottawa, 30 Marie-Curie Pr., Ottawa, ON, Canada, K1N 6N5.

## Abstract

The Antarctic green alga *Chlamydomonas priscuii* is an obligate psychrophile and an emerging model for photosynthetic adaptation to extreme conditions. Endemic to the ice-covered Lake Bonney, this alga thrives at highly unusual light conditions characterized by very low light irradiance (<15 μmol m^-2^ s^-1^), a narrow wavelength spectrum enriched in blue light, and an extreme photoperiod. Genome sequencing of *C. priscuii* exposed an unusually large genome, with hundreds of highly similar gene duplicates and expanded gene families, some of which could be aiding its survival in extreme conditions. In contrast to the described expansion in the genetic repertoire in *C. priscuii*, here we suggest that the gene family encoding for photoreceptors is reduced when compared to related green algae. This alga also possesses a very small eyespot and exhibits an aberrant phototactic response, compared to the model *Chlamydomonas reinhardtii*. We also investigated the genome and behaviour of the closely related psychrophilic alga *Chlamydomonas* sp. ICE-MDV, that is found throughout the photic zone of Lake Bonney and is naturally exposed to higher light levels. Our analyses revealed a photoreceptor gene family and a robust phototactic response similar to those in the model *Chlamydomonas reinhardtii*. These results suggest that the aberrant phototactic response in *C. priscuii* is a result of life under extreme shading rather than a common feature of all psychrophilic algae. We discuss the implications of these results on the evolution and survival of shade adapted polar algae.
