## Supplementary material for "Aberrant light sensing and motility in the green alga *Chlamydomonas priscuii* from the ice-covered Antarctic Lake Bonney": Table S1

### Sheet: All genes
	Supplementary Table 1: Photoreceptor genes in Chlamydomonas priscuii and related Chlamydomonadales. The data was obtained from GenBank for C. priscuii (PRJNA547753) and Chlamydomonas sp. ICE-L (PRJNA636631). All other algal genomes were obtained from PhycoCosm. The table contans the accession numbers for all identified genes. Benchmarking Universal Single-Copy Orthologs (BUSCO) scores indicating …
							Craig et al, 2021
		Functional domain	Chlamydomonas incerta SAG7.73	Chlamydomonas reinhardtii v6.1	Chlamydomonas schloesseri CCAP 11/173	Edaphochlamys debaryana CCAP 11/70	Gonium pectorale NIES-571	Volvox carteri v2.1	Chlamydomonas eustigma NIES-2499	Dunaliella salina CCAP19/18	Chlamydomonas sp. ICE-L	Chlamydomonas priscuii (UWO241)
	UVR8	PF00415 - Regulator of chromosome condensation (RCC1) repeat	Chlin1|12578|g2253.t1	Cre05.g230600	Chlsc1|2321|g8422.t1	Edade1|3044|g14424.t1	GPECTOR_15g416	Vocar.0017s0213.1	CEUSTIGMA_g9705.t1	Dusal.0503s00001.1	JACBWV010000610_11487	scf7180000011741_CUWO241_v1.0-g4747
	Phototropins (PHOT)	PF07714 - Protein kinase; PF13426 - PAS domain	Chlin1|3463|g8442.t1	Cre03.g199000	Chlsc1|7175|g8868.t1	Edade1|3382|g2619.t1	GPECTOR_89g491	Vocar.0011s0213.1	CEUSTIGMA_g9376	Dusal.0229s00007.1	JACBWV010000610_144	scf7180000015024_CUWO241_v1.0-g15731.t1
									CEUSTIGMA_g232		JACBWV010000364_9690	scf7180000012212_CUWO241_v1.0-g7835
	Animal-like Cryptochrome (aCRY)	PF03441 - FAD_binding_7; PF00875 - DNA photolyase	Chlin1|15816|g17724.t1	Cre06.g278251	Chlsc1|13505|g10359.t1	Edade1|744|g14293.t1	GPECTOR_50g620	Vocar.0002s0198.1	CEUSTIGMA_g6909.t1	Dusal.0203s00017.1	JACBWV010000338_2490	scf7180000011569_CUWO241_v1.0-g3416
	Plant-like Cryptochrome (pCRY)		Chlin1|9361|g47.t1	Cre06.g295200	Chlsc1|2068|g15949.t1	Edade1|9868|g20336.t1	GPECTOR_51g745	Vocar.0003s0260.1	CEUSTIGMA_g10114.t1	N/A	JACBWV010000223_9875	N/A
	DASH-type Cryptocrome (CRY-DASH)		Chlin1|3482|g8460.t1 (DASH1)	Cre02.g078939 (DASH1)	Chlsc1|6504|g5777.t1 (DASH1)	Edade1|8485|g12650.t1 (DASH1)	GPECTOR_121g442 (DASH1)	Vocar.0004s0450.1 (DASH1)	CEUSTIGMA_g9671.t1 (DASH1)	Dusal.0115s00021 (DASH1)	JACBWV010000626_735 (DASH1)	scf7180000015058_CUWO241_v1.0-g16448 (DASH1)
			Chlin1|5157|g6596.t1 (DASH2)	Cre01.g030650 (DASH2)	Chlsc1|3242|g6148.t1 (DASH2)	Edade1|9056|g10545.t1 (DASH2)		Vocar.0004s0452.1 (DASH1)		Dusal.0183s00016 (DASH2)
								Vocar.0004s0454.1 (DASH1
								Vocar.0001s0913.1 (DASH2)
	Opsin-related (Chlamyopsin)		Chlin1|14242|g17154.t1	Cre01.g002500.t1 (COP1/2)	Chlsc1|15963|g15550.t1	Edade1|8613|g3060.t1	GPECTOR_52g76	Vocar.0024s0227	N/A	N/A	N/A	N/A
							GPECTOR_52g76
	Channelrhodopsins	PF01036 - Bac_rhodopsin	Chlin1|3346|g8325.t1	Cre14.g611300.t1 (ChR1; COP3)	Chlsc1|6377|g5650.t1	Edade1|16205|g8012.t1	GPECTOR_34g809	Vocar.0050s0060	CEUSTIGMA_g10038.t1	Dusal.0345s00016	JACBWV010000610_12376	scf7180000011927_CUWO241_v1.0-g6017.t2
			Chlin1|15843|g13117.t1	Cre02.g085257.t1 (ChR2; COP4)	Chlsc1|12286|g2180.t1	Edade1|16206|g8013.t1		Vocar.0028s0176			JACBWV010000626_753
	Histidine Kinase Rhodopsins	PF00211 - Guanylate_cyc PF00072 - Response_reg PF02518 - HATPase_c PF00512 - HisKA PF01036 - Bac_rhodopsin	Chlin1|12221|g13460.t1 (COP5)	Cre02.g074150.t1.1 (COP5)	Chlsc1|12077|g13982.t1 (COP5)	Edade1|9542|g5573.t1 (COP5)	GPECTOR_5g288 (COP5)	Vocar.0044s0018 (COP5)	CEUSTIGMA_g4025.t1 (COP5)	Dusal.0319s00004.1 (COP6) + Dusal.0319s00003.1 (COP6)	JACBWV010000610_8511 (COP5)	scf7180000014985_CUWO241_v1.0-g14321.t1 (COP5)
			Chlin1|6056|g12722.t1 (COP6)	Cre11.g467678.t1.1 (COP6)	Chlsc1|6257|g3276.t1 (COP6)	Edade1|7944|g18443.t1 (COP6)	GPECTOR_33g623 (COP6)	Vocar.0009s0380 (COP6)	CEUSTIGMA_g4227.t1 (COP5)		JACBWV010000516_4603 (COP5)	scf7180000014876_CUWO241_v1.0-g11894.t1 (COP8)
			Chlin1|5312|g6750.t1 (COP7)	Cre01.g038050.t1.1 (COP7)	Chlsc1|3996|g4089.t1 (COP7)	Edade1|8040|g6626.t1 (COP7)	GPECTOR_3g386 (COP7)	Vocar.0001s0831 (COP7)	CEUSTIGMA_g3682.t1 (COP6)		JACBWV010000152_2159 (COP5)
			Chlin1|13034|g16005.t1 (COP8)	Cre07.g329900.t1.1 (COP8)	Chlsc1|8709|g197.t1 (COP8)	Edade1|1130|g11331.t1 (COP8)	GPECTOR_92g597 (COP8)	Vocar.0069s0008 (COP8)	CEUSTIGMA_g11542.t1 (COP8)		JACBWV010000610_5898 (COP8)
			Chlin1|15888|g8515.t1 (COP9/10)	Cre15.g643503.t1.1 (COP9/10)	Chlsc1|16108|g13716.t1 (COP9/10)	Edade1|20005|g17199.t1 (COP11/12)	GPECTOR_45g115 (COP11/12)	Vocar.0003s0423 (COP11/12)	CEUSTIGMA_g11547.t1 (COP8)		JACBWV010000610_13519 (COP8)
			Chlin1|6337|g16651.t1 (COP11/12)	Cre17.g733150.t1.1 (COP11/12)	Chlsc1|4978|g12445.t2 (COP11/12)				CEUSTIGMA_g6283.t1 (COP8)
									CEUSTIGMA_g6650.t1 (COP8)
	Reference		Craig et al., 2021	Craig et al., 2022	Craig et al., 2021	Craig et al., 2021	Hanschen et al., 2016	Prochnik et al., 2010	Hirooka et al., 2017	Polle et al., 2017	Zhang et al., 2020	Zhang et al., 2021
	BUSCO score (genome completeness)		0.965	0.97	96.1	0.94	0.863	0.947	Not reported	0.776	0.837	0.85
